# UNRAVELing the synergistic effects of psilocybin and environment on brain-wide immediate early gene expression in mice

**DOI:** 10.1101/2023.02.19.528997

**Authors:** Daniel Ryskamp Rijsketic, Austen B. Casey, Daniel A.N. Barbosa, Xue Zhang, Tuuli M. Hietamies, Grecia Ramirez-Ovalle, Matthew Pomrenze, Casey H. Halpern, Leanne M. Williams, Robert C. Malenka, Boris D. Heifets

## Abstract

The effects of context on the subjective experience of serotonergic psychedelics have not been fully examined in human neuroimaging studies, partly due to limitations of the imaging environment. Here, we administered saline or psilocybin to mice in their home cage or an enriched environment, immunofluorescently-labeled brain-wide c-Fos, and imaged cleared tissue with light sheet microscopy to examine the impact of context on psilocybin-elicited neural activity at cellular resolution. Voxel-wise analysis of c-Fos-immunofluorescence revealed differential neural activity, which we validated with c-Fos^+^ cell density measurements. Psilocybin increased c-Fos expression in the neocortex, caudoputamen, central amygdala, and parasubthalamic nucleus and decreased c-Fos in the hypothalamus, cortical amygdala, striatum, and pallidum. Main effects of context and psilocybin-treatment were robust, widespread, and spatially distinct, whereas interactions were surprisingly sparse.
