## Supplementary material for "UNRAVELing the synergistic effects of psilocybin and environment on brain-wide immediate early gene expression in mice": Table S1

### Sheet: Enriched environment>Home cage
Cluster	Volume	CoG	~Region	Subregion 1	Subregion 2	Subregion 3	Subregion 4
31**	0.0027	243,153,91	Endopiriform nucleus, dorsal part	EPd (100%)
40****	0.0032	278,179,75	Endopiriform nucleus, dorsal part	EPd (96%)	PIR (4%)
56***	0.0016	269,280,43	Amygdala	BMAa (58%)	MEA (42%)
9****	0.0028	240,135,90	Piriform area	PIR (100%)
7****	0.0346	194,168,126	Cortical plate	DP (43%)	TT (39%)	ACAv (9%)	ILA (7%)
14****	0.012	346,286,111	Ectorhinal area	ECT (79%)	TEa (21%)
3****	0.2611	294,301,222	Isocortex	VIS (42%)	SS (30%)	PTLp (28%)
29***	0.0049	306,353,185	Isocortex	VISl (56%)	PTLp (43%)
54****	0.002	287,332,203	Primary visual area	VISp (100%)
27***	0.0055	333,289,116	Isocortex	TEa (54%)	ECT (46%)
2****	0.2703	216,186,208	Motor cortex	MOs (73%)	MOp (16%)	ACAd (11%)
66****	0.0011	226,210,215	Primary motor area	MOp (100%)
67****	0.0011	193,302,74	Primary motor area	MOp (100%)
13****	0.018	278,264,187	Somatosensory (barrel)	SSp-bfd (100%)
23****	0.0085	305,278,170	Supplemental somatosensory area	SSs (100%)
25***	0.0081	314,274,146	Supplemental somatosensory area	SSs (87%)	AUDv (13%)
33***	0.0053	324,271,148	Supplemental somatosensory area	SSs (100%)
35****	0.0047	279,245,195	Primary somatosensory area (barrel)	SSp-bfd (100%)
44***	0.0032	294,274,201	Primary somatosensory area (barrel)	SSp-bfd (100%)
45**	0.0028	343,270,149	Supplemental somatosensory area	SSs (85%)	AUDv (15%)
58****	0.0015	246,231,227	Primary somatosensory area, lower limb	SSp-ll (100%)
38***	0.0043	208,217,200	Isocortex	ACAd (64%)	MOs (36%)
4****	0.0721	323,364,142	Cortical plate	ENTl (53%)	ECT (38%)	ENTm (9%)
59****	0.0018	290,354,60	Entorhinal areas	ENTm (100%)
68***	0.0012	325,360,97	Entorhinal areas	ENTl (100%)
10****	0.018	301,349,162	Subiculum	SUB (100%)
64**	0.0016	316,350,129	Subiculum	SUB (95%)	CA1 (5%)
26***	0.0061	292,325,148	Dentate gyrus	DG-sg (51%)	DG-mo (49%)
48**	0.0029	293,333,119	Dentate gyrus	DG-sg (72%)	DG-mo (23%)	DG-po (4%)
55****	0.002	240,196,160	Caudoputamen	CP (100%)
63****	0.0016	307,270,106	Caudoputamen	CP (100%)
21****	0.0072	252,266,39	Medial amygdalar nucleus	MEA (100%)
12****	0.0158	189,263,94	Thalamus	DORpm (74%)	TH (26%)
15****	0.0186	243,319,121	Thalamus	TH (76%)	DORsm (21%)	DORpm (2%)	MBmot (1%)
20****	0.0075	191,256,114	Thalamus	DORpm (100%)
46****	0.0032	215,258,130	Thalamus	DORpm (99%)
41****	0.0045	247,309,110	Zona incerta	ZI (98%)	HY (2%)

### Sheet: Enriched environment<Home cage
Cluster	Volume	CoG	~Region	Subregion 1	Subregion 2	Subregion 3	Subregion 4
8*	0.0302	312,290,89	Lateral amygdalar nucleus	LA (83%)	EPd (13%)	BLA (2%)	ECT (1%)
30*	0.0047	266,209,76	Caudoputamen	CP (100%)
39*	0.0053	271,294,126	Lateral geniculate complex	LGv (100%)

### Sheet: Psilocybin>Saline
Cluster	Volume	CoG	~Region	Subregion 1	Subregion 2	Subregion 3	Subregion 4
1****	1.4419	306,214,149	Isocortex	SS (63%)	MO (16%)	AUD (6%)	VISC (6%)
11*	0.0057	346,325,152	Auditory Areas	AUDv (61%)	TEa (27%)	AUDp (12%)
12****	0.0049	285,177,120	Isocortex	MOp (49%)	GU (46%)	AId (5%)
17*	0.0038	296,236,164	Somatosensory	SSp-n (100%)
18****	0.0024	250,120,173	Secondary motor	MOs (100%)
5****	0.023	281,247,74	Striatum	CP (62%)	CEAc (17%)	CEAl (17%)	STR (3%)
25**	0.0018	306,276,111	Caudoputamen	CP (100%)
32***	0.0016	221,297,76	PSTN	PSTN (100%)

### Sheet: Psilocybin<Saline
Cluster	Volume	CoG	~Region	Subregion 1	Subregion 2	Subregion 3	Subregion 4
15**	0.0031	295,241,51	Endopiriform nucleus	EPv (93%)	IA (4%)	PIR (3%)
28*	0.0013	317,299,76	Cortical subplate	EPd (76%)	CTXsp (11%)	LA (9%)	BLAp (4%)
4****	0.0258	282,299,34	Olfactory Areas	COApl (63%)	COApm (26%)	BMAp (6%)	PA (5%)
7****	0.0115	308,265,40	Piriform area	PIR (98%)	EPv (2%)
14*	0.0039	325,308,50	Piriform area	PIR (100%)
31***	0.0014	289,240,29	Piriform area	PIR (97%)	PAA (3%)
27*	0.0014	315,189,82	Agranular insular area	AIv (85%)	AId (15%)
16*	0.0027	323,364,83	Entorhinal area	ENTl (88%)	ENTm (12%)
23*	0.002	310,355,108	Subiculum	SUB (100%)
19*	0.0031	313,317,159	Hippocampus (CA1)	CA1 (100%)
22**	0.0023	308,315,109	Hippocampus (CA1)	CA1 (100%)
8***	0.0071	223,213,109	Pallidum	BST (70%)	STR (14%)	CP (12%)	LSv (3%)
10**	0.0065	226,210,37	Pallidum	PAL (80%)	STRv (11%)	HY (5%)	LZ (3%)
6**	0.0148	218,196,59	Cerebral nuclei	ACB (54%)	SI (39%)	HY (7%)
9**	0.0025	215,173,117	Striatum	CP (91%)	LSv (8%)	LSr (2%)
26**	0.0005	221,198,80	Cerebral nuclei	ACB (53%)	BST (46%)
2****	0.1032	205,280,42	Hypothalamus	MEZ (57%)	HY (29%)	LZ (9%)	PVZ (4%)
3***	0.0368	204,218,54	Hypothalamus	PVR (70%)	MEZ (26%)	HY (2%)	LZ (1%)
20*	0.0019	191,243,31	Suprachiasmatic nucleus	SCH (95%)	HY (5%)

### Sheet: Interactions
Cluster	Volume	CoG	~Region	Subregion 3	Subregion 4
3***	0.0055	193163100	Taenia tecta	TTd (83%)	STR (17%)
7**	0.0012	196203167	Anterior cingulate	ACAv (100%)

### Sheet: Legend
Region	Abbrev.	Subregion
Cortical subplate	EP	Endopiriform nucleus
	PA	Posterior amygdalar nucleus
	BMA	Basomedial amygdalar nucleus
	BLA	Basolateral amygdalar nucleus
	LA	Lateral amygdalar nucleus
Olfactory Areas	CTXsp	Cortical subplate
	PIR	Piriform area
	DP	Dorsal peduncular area
	PAA	Piriform-amygdalar area
	COA	Cortical amygdalar area
	TT	Taenia tecta
Isocortex	AI	Agranular insular area
	ECT	Ectorhinal area
	VISC	Visceral area
	VIS	Visual areas
	TEa	Temporal association areas
	MO	Somatomotor areas
	SS	Somatosensory areas
	ILA	Infralimbic area
	ACA	Anterior cingulate area
	AUD	Auditory areas
	PTLp	Posterior parietal association areas
	GU	Gustatory areas
Retro-hippocampal	ENT	Entorhinal area
	SUB	Subiculum
Hippocampal	DG	Dentate gyrus
	CA1	Field CA1
Pallidum	SI	Substantia innominata
	BST	Bed nuclei of the stria terminalis
	PAL	Pallidum
Striatum	OT	Olfactory tubercle
	ACB	Nucleus accumbens
	CP	Caudoputamen
	CEA	Central amygdalar nucleus
	IA	Intercalated amygdalar nucleus
	MEA	Medial amygdalar nucleus
	LS	Lateral septal nucleus
	STR	Striatum
Midbrain	MBmot	Midbrain, motor related
Thalamus	DORsm	Thalamus, sensory-motor related
	DORpm	Thalamus, polymodal related
	LG	Lateral geniculate complex
	TH	Thalamus
Hypo-thalamus	ZI	Zona incerta
	MEZ	Hypothalamic medial zone
	LZ	Hypothalamic lateral zone
	PSTN	Parasubthalamic nucleus
	PVZ	Periventricular zone
	PVR	Periventricular region
	SCH	Suprachiasmatic nucleus
	HY	Hypothalamus
